# Comparison of transthoracic ultrasonography, computer-assisted lung auscultation, and transtracheal wash cytology in stocker cattle with bovine respiratory disease

**DOI:** 10.1101/2023.08.16.553541

**Authors:** Matthew A. Scott, Amelia R. Woolums, Hannah F. Carter, Robert W. Wills, Camilo Bulla, Brandi B. Karisch

**Author notes:** Correspondence: MAS,; ARW. These authors contributed equally to this work (Matthew A. Scott, Amelia R. Woolums).

## Abstract

Field methods to diagnose bovine respiratory disease (BRD) do not accurately identify airway inflammation and lack clinical sensitivity. New diagnostic modalities, such as thoracic ultrasound (TU), computer-assisted lung auscultation (CALA), and transtracheal wash (TTW), have recently emerged which may deliver accurate diagnosis and prediction of BRD in clinical settings. Therefore, we sought to compare TU, CALA, and TTW fluid cytologic assessment in stocker cattle at risk for BRD in a pilot study. We enrolled 17 high-risk mixed-breed beef steers, sampled 10 and 21 days after arrival and conventional management, in a pilot cross-sectional observational study. Cattle were examined daily for 82 days for clinical BRD. On day 10, 16 cattle received CALA, and 10 and 8 of these received TU and TTW, respectively. On day 21, 12 cattle received CALA and TTW, and 10 received TU. CALA was scored as 1-5. Lung consolidation and/or comet tails were evaluated by TU. TTW was evaluated by 200-cell differential count, with inflammation defined as >20% neutrophils. Relationships between each diagnostic test, and between diagnostic tests and clinical BRD, were evaluated by logistic regression (P<0.10). Fourteen cattle were treated for BRD. CALA scores ranged 1-3; three cattle had lung consolidation. On day 10, 5 of 6 cattle previously treated for BRD and 0 of 3 not treated had >20% TTW neutrophils. On day 21, 5 of 9 treated cattle and 1 of 3 not treated had >20% TTW neutrophils. No significant relationship between CALA, TU, and TTW inflammation existed. TTW inflammation was associated with BRD diagnosis (P=0.0586). CALA and TU results were unrelated to TTW inflammation. Cytologic assessment of TTW may improve antemortem diagnosis of BRD.
