## Supplementary File S1 for "Comparison of transthoracic ultrasonography, computer-assisted lung auscultation, and transtracheal wash cytology in stocker cattle with bovine respiratory disease"

### Sheet: D10
ID	Weight Day 0	Date of first BRD treatment	Days until seco BRD treatment	Temp	WhispererRight	WhispererLeft	USR2	USR5	USL2	USL5	CometR	CometL	%EpithelialCells	%MononucuclearCells	%Lympphocytes	%Neutrophils	%MultinucleatedCells	%Eosinophils	Neut+Bac	PCV	TotalSolids	Mucus	Blood
108	240.9	6		102	2	2	N	N	N	N	Mild	Mild	0.07	0.805	0	0.06	0.065	0		0.31	6.9	0	0
110	225.5	7		101.9	3	2	N	N	N	N	Absent	Absent	0.074	0.635	0.005	0.266	0.015	0.005	0	0.33	7	0	1
112	204.5	13		102.2	2	2	N	N	N	N	Abcent	Absent	0.22	0.745	0.005	0.01	0.02	0	0	0.36	7.6	0	0
114	181.4	6	15	103.7	2	2	N	N	N	N										0.31	7.5
124	225.9	10		104.2	2	2														0.35	7.5
128	236.4	6		104.3	2	3														0.43	7.2
147	232.7	8	23	103.7	2	2														0.36	7.6
152	238.2	10		107	3	3	N	N	Y	N	Mild	Mild	0.11	0.255	0	0.635	0	0	0	0.38	6.7	1	2
157	199.5			104.3	3	2														0.3	7
166	212.7	19	38	102.7	2	2	N	N	N	N	Moderate	Absent	0.197044	0.724138	0.0197044	0	0.06	0	0	0.36	7.6	0	0
176	223.6	10		106.1	1	1														0.34	6.5
178	197.7			102.7	2	2	N	N	N	N	Absent	Mild	0	0	0	0	0	0	0	0.3	7.1	1	2
188	244.1	6		102	2	2	N	N	N	N	Mild	Mild	0.03	0.785	0	0.185	0	0	0	0.32	7.7	0	0
190	242.7	10		105	1	1														0.36	8
192	230.9	5	19	101.9	1	2	N	N	N	N	Mild	Mild	0.015	0.345	0.015	0.625	0.01	0	0	0.28	7.2	2	2
198	230.9	8		102.9	2	2	N	N	N	N	Mild	Mild	0.02	0.32	0.015	0.63	0.015	0	0.01	0.34	6.9	2	2
200	263.6			103.8																0.37	7.2

### Sheet: D21
ID	Weight Day 0	BRD Ever: 0 = no; 1 = yes	Days until first BRD treatment	Days until second BRD treatment	WhispererRight	WhispererLeft	USR2	USR5	USL2	USL5	CometR	CometL	%EpithelialCells	%MononucuclearCells	%Lympphocytes	%Neutrophils	%MultinucleatedCells	%Eosinophils	PCV	TotalSolids	Mucus	Blood	Neu+Bac
108	240.9	1	6		1	2	N	N	N	N	Mild	Mild	0.07	0.81	0	0.06	0.06	0	0.29	6.5	0	0	0
110	225.5	1	7
112	204.5	1	13
114	181.4	1	6	15	1	2	N	N	N	N	Mild	Moderate	0	0.15	0.19	0.66	0	0	0.33	7.5	1	2	0
124	225.9	1	10		2	2	N	N	N	N	Mild	Moderate	0.155	0.82	0.005	0	0.02	0	0.36	7	0	0	0
128	236.4	1	6		2	2	N	N	N	N	Absent	Mild	0.105	0.68	0.045	0.095	0.045	0	0.38	7	0	1	0
147	232.7	1	8	23	2	2	N	N	N	N	Mild	Absent	0	0.09	0.21	0.7	0	0	0.31	7.7	1	2	0
152	238.2	1	10		2	2	Y	N	N	N	Moderate	Severe	0	0.09	0.255	0.645	0.005	0.005	0.38	6.4	2	2	0
157	199.5	0			3	2					Moderate	Mild	0.135	0.375	0.15	0.34	0.01	0	0.26	7	0	0	0
166	212.7	1	19	38
176	223.6	1	10		1	1	Y	N	N	N	Moderate	Mild	0	0.47	0.06	0.555	0.005	0	0.33	6.7	0	0	0.0734
178	197.7	0			1	2							0.065	0.78	0.12	0.01	0.02	0	0.32	6.8	0	0	0.005
188	244.1	1	6
190	242.7	1	10		2	2	N	N	N	N	Mild	Mild	0.015	0.805	0.105	0.035	0.045	0	0.36	7.8	0	1	0
192	230.9	1	5	19	1	2	Y	Y	N	N	Moderate	Moderate	0	0.265	0.07	0.66	0.005	0	0.29	7.5	2	2	0
198	230.9	1	8										0.005	0.075	0.055	0.845	0.02	0			0	1	0
200	263.6	0			2	1	N	N	N	N	Absent	Mild	0.06	0.77	0.03	0.12	0.02	0	0.38	7.3	0	1	0
